# Genome-wide molecular recording using Live-seq

**DOI:** 10.1101/2021.03.24.436752

**Authors:** Wanze Chen, Orane Guillaume-Gentil, Riccardo Dainese, Pernille Yde Rainer, Magda Zachara, Christoph G. Gäbelein, Julia A. Vorholt, Bart Deplancke

## Abstract

Single-cell transcriptomics (scRNA-seq) has greatly advanced our ability to characterize cellular heterogeneity in health and disease. However, scRNA-seq requires lysing cells, which makes it impossible to link the individual cells to downstream molecular and phenotypic states. Here, we established Live-seq, an approach for single-cell transcriptome profiling that preserves cell viability during RNA extraction using fluidic force microscopy. Based on cell division, functional responses and whole-cell transcriptome read-outs, we show that Live-seq does not induce major cellular perturbations and therefore can function as a transcriptomic recorder. We demonstrate this recording capacity by preregistering the transcriptomes of individual macrophage-like RAW 264.7 cells that were subsequently subjected to time-lapse imaging after lipopolysaccharide (LPS) exposure. This enabled the unsupervised, genome-wide ranking of genes based on their ability to impact macrophage LPS response heterogeneity, revealing basal *NFKBIA* expression level and cell cycle state as major phenotypic determinants. Furthermore, we show that Live-seq can be used to sequentially profile the transcriptomes of individual macrophages before and after stimulation with LPS, thus enabling the direct mapping of a cell’s trajectory. Live-seq can address a broad range of biological questions by transforming scRNA-seq from an end-point to a temporal analysis approach.
