## Supplementary Table 5 for "Genome-wide molecular recording using Live-seq"

	ensembl_gene_id	chromosome_name	mgi_symbol	external_gene_name	start_position	end_position	description	gene_biotype	transcript_length	is_feature_control	is_feature_control_mito	mean_counts	log10_mean_counts	n_cells_by_counts	pct_dropout_by_counts	total_counts	log10_total_counts
ENSMUSG00000098973	ENSMUSG00000098973	9	Mir6236	Mir6236	110281287	110281409	microRNA 6236 [Source:MGI Symbol;Acc:MGI:5530929]	miRNA	123	FALSE	FALSE	449	2.65321251377534	4	0	1796	3.25454807710897
ENSMUSG00000064339	ENSMUSG00000064339	MT	mt-Rnr2	mt-Rnr2	1094	2675	mitochondrially encoded 16S rRNA [Source:MGI Symbol;Acc:MGI:102492]	Mt_rRNA	1582	TRUE	TRUE	438.75	2.6432058481295	4	0	1755	3.24452451157008
ENSMUSG00000064329	ENSMUSG00000064329	2	Scn1a	Scn1a	66270778	66440840	sodium channel, voltage-gated, type I, alpha [Source:MGI Symbol;Acc:MGI:98246]	protein_coding	3562	FALSE	FALSE	97.5	1.99343623049761	1	75	390	2.59217675739587
ENSMUSG00000033352	ENSMUSG00000033352	11	Map2k4	Map2k4	65688243	65788297	mitogen-activated protein kinase kinase 4 [Source:MGI Symbol;Acc:MGI:1346869]	protein_coding	3695	FALSE	FALSE	94.75	1.98113878264066	1	75	379	2.57978359661681
ENSMUSG00000032350	ENSMUSG00000032350	9	Gclc	Gclc	77754535	77794485	glutamate-cysteine ligase, catalytic subunit [Source:MGI Symbol;Acc:MGI:104990]	protein_coding	3423	FALSE	FALSE	91.25	1.9649663748311	1	75	365	2.56348108539441
ENSMUSG00000035202	ENSMUSG00000035202	9	Lars2	Lars2	123366927	123462666	leucyl-tRNA synthetase, mitochondrial [Source:MGI Symbol;Acc:MGI:2142973]	protein_coding	3894	FALSE	FALSE	87	1.94448267215017	4	0	348	2.54282542695918
ENSMUSG00000038615	ENSMUSG00000038615	11	Nfe2l1	Nfe2l1	96817414	96829968	nuclear factor, erythroid derived 2,-like 1 [Source:MGI Symbol;Acc:MGI:99421]	protein_coding	4219	FALSE	FALSE	71.25	1.85883785142859	1	75	285	2.45636603312904
ENSMUSG00000086324	ENSMUSG00000086324	16	Gm15564	Gm15564	35966752	35983230	predicted gene 15564 [Source:MGI Symbol;Acc:MGI:3783013]	antisense	511	FALSE	FALSE	62.5	1.80277372529198	4	0	250	2.39967372148104
ENSMUSG00000081306	ENSMUSG00000081306	X	Gm15266	Gm15266	152110432	152111461	predicted gene 15266 [Source:MGI Symbol;Acc:MGI:3705867]	unprocessed_pseudogene	255	FALSE	FALSE	49	1.69897000433602	4	0	196	2.29446622616159
ENSMUSG00000000326	ENSMUSG00000000326	16	Comt	Comt	18406886	18426852	catechol-O-methyltransferase [Source:MGI Symbol;Acc:MGI:88470]	protein_coding	1786	FALSE	FALSE	39.25	1.60476588470389	4	0	157	2.19865708695442
ENSMUSG00000042520	ENSMUSG00000042520	3	Ubap2l	Ubap2l	90000140	90052628	ubiquitin-associated protein 2-like [Source:MGI Symbol;Acc:MGI:1921633]	protein_coding	3385	FALSE	FALSE	38	1.5910646070265	1	75	152	2.1846914308176
ENSMUSG00000075318	ENSMUSG00000075318	2	Scn2a	Scn2a	65620771	65767447	sodium channel, voltage-gated, type II, alpha [Source:MGI Symbol;Acc:MGI:98248]	protein_coding	1810	FALSE	FALSE	31	1.50514997831991	1	75	124	2.09691001300806
ENSMUSG00000106106	ENSMUSG00000106106	17	Rn18s-rs5	Rn18s-rs5	39846353	39848827	18s RNA, related sequence 5 [Source:MGI Symbol;Acc:MGI:107222]	rRNA	1849	FALSE	FALSE	23.25	1.38471174293828	3	25	93	1.9731278535997
ENSMUSG00000017978	ENSMUSG00000017978	6	Cadps2	Cadps2	23262773	23839421	Ca2+-dependent activator protein for secretion 2 [Source:MGI Symbol;Acc:MGI:2443963]	protein_coding	4848	FALSE	FALSE	18.5	1.29003461136252	1	75	74	1.8750612633917
ENSMUSG00000055531	ENSMUSG00000055531	10	Cpsf6	Cpsf6	117344673	117380015	cleavage and polyadenylation specific factor 6 [Source:MGI Symbol;Acc:MGI:1913948]	protein_coding	6526	FALSE	FALSE	17	1.25527250510331	1	75	68	1.83884909073726
ENSMUSG00000096914	ENSMUSG00000096914	8	Galntl6	Galntl6	57774052	58912640	UDP-N-acetyl-alpha-D-galactosamine:polypeptide N-acetylgalactosaminyltransferase-like 6 [Source:MGI Symbol;Acc:MGI:1913581]	protein_coding	5680	FALSE	FALSE	16.5	1.24303804868629	1	75	66	1.82607480270083
ENSMUSG00000035530	ENSMUSG00000035530	11	Eif1	Eif1	100319885	100322096	eukaryotic translation initiation factor 1 [Source:MGI Symbol;Acc:MGI:105125]	protein_coding	1322	FALSE	FALSE	13	1.14612803567824	1	75	52	1.72427586960079
ENSMUSG00000092746	ENSMUSG00000092746	6	Rn7s6	Rn7s6	69516339	69516629	7S RNA 6 [Source:MGI Symbol;Acc:MGI:97956]	misc_RNA	291	FALSE	FALSE	11.25	1.08813608870055	3	25	45	1.66275783168157
ENSMUSG00000039929	ENSMUSG00000039929	16	Urb1	Urb1	90751527	90810413	URB1 ribosome biogenesis 1 homolog (S. cerevisiae) [Source:MGI Symbol;Acc:MGI:2146468]	protein_coding	7344	FALSE	FALSE	10.5	1.06069784035361	1	75	42	1.63346845557959
ENSMUSG00000108485	ENSMUSG00000108485	7	Gm18805	Gm18805	73688235	73689167	predicted gene, 18805 [Source:MGI Symbol;Acc:MGI:5010990]	processed_pseudogene	655	FALSE	FALSE	8.75	0.989004615698537	2	50	35	1.55630250076729
